# Beyond accessibility: ATAC-seq footprinting unravels kinetics of transcription factor binding during zygotic genome activation

**DOI:** 10.1101/869560

**Authors:** Mette Bentsen, Philipp Goymann, Hendrik Schultheis, Kathrin Klee, Anastasiia Petrova, René Wiegandt, Annika Fust, Jens Preussner, Carsten Kuenne, Thomas Braun, Johnny Kim, Mario Looso

## Abstract

While footprinting analysis of ATAC-seq data can theoretically enable investigation of transcription factor (TF) binding, the lack of a computational tool able to conduct different levels of footprinting analysis has so-far hindered the widespread application of this method. Here we present TOBIAS, a comprehensive, accurate, and fast footprinting framework enabling genome-wide investigation of TF binding dynamics for hundreds of TFs simultaneously. As a proof-of-concept, we illustrate how TOBIAS can unveil complex TF dynamics during zygotic genome activation (ZGA) in both humans and mice, and explore how zygotic Dux activates cascades of TFs, binds to repeat elements and induces expression of novel genetic elements. TOBIAS is freely available at: https://github.com/loosolab/TOBIAS.
