## Supplementary material for "Beyond accessibility: ATAC-seq footprinting unravels kinetics of transcription factor binding during zygotic genome activation": Supp Table 3

### Sheet: Sheet 1
name	motif_id	cluster	hsapiens_ensembl_gene_id	Ensembl.gene	TOBIAS.2C	TOBIAS.8C	TOBIAS.ICM	TOBIAS.hESC	RNA.2C	RNA.8C	RNA.ICM	RNA.hESC	spearman	group	n_motifs_in_cluster	human_maternal
FOXJ2	FOXJ2_HUMAN.H11MO.0.C	C_FOXJ2	ENSG00000065970	FOXJ2	0.0826	0.1116	0.1123	0.0965	15	48	81	30	1	Correlated	1	0
MEF2A	MEF2A_HUMAN.H11MO.0.A	C_MEF2A	ENSG00000068305	MEF2A	0.0793	0.1185	0.0852	0.0777	103	161	133	91	1	Correlated	2	0
RFX3	RFX3_HUMAN.H11MO.0.B	C_RFX3	ENSG00000080298	RFX3	0.1331	0.1267	0.1225	0.1715	72	30	17	151	1	Correlated	1	0
YY1	TYY1_HUMAN.H11MO.0.A	C_YY1	ENSG00000100811	YY1	0.1456	0.1789	0.1568	0.1595	42	1822	511	618	1	Correlated	1	0
PITX3	MA0714.1	C_OTX1	ENSG00000107859	PITX3	0.1736	0.2108	0.1558	0.1035	9	24	3	0	1	Correlated	10	0
EGR1	EGR1_HUMAN.H11MO.0.A	C_EGR2	ENSG00000120738	EGR1	0.2167	0.199	0.1907	0.2235	58	9	8	591	1	Correlated	3	0
SOX4	SOX4_HUMAN.H11MO.0.B	C_SOX2	ENSG00000124766	SOX4	0.1062	0.112	0.1122	0.1331	14	252	937	11362	1	Correlated	4	0
SOX21	MA0866.1	C_SOX21	ENSG00000125285	SOX21	0.0861	0.0958	0.0915	0.1054	0	5	4	29	1	Correlated	2	0
ETS1	ETS1_HUMAN.H11MO.0.A	C_FLI1	ENSG00000134954	ETS1	0.183	0.1624	0.1483	0.1914	178	38	3	257	1	Correlated	8	0
GATA6	GATA6_HUMAN.H11MO.0.A	C_GATA3	ENSG00000141448	GATA6	0.1086	0.1409	0.1345	0.0946	2	1364	464	0	1	Correlated	4	0
ZEB1	ZEB1_HUMAN.H11MO.0.A	C_ZEB1	ENSG00000148516	ZEB1	0.1667	0.1534	0.1355	0.1554	128	25	1	29	1	Correlated	1	0
SMARCA5	SMCA5_HUMAN.H11MO.0.C	C_SMARCA5	ENSG00000153147	SMARCA5	0.1309	0.1337	0.1562	0.1512	684	802	1471	1379	1	Correlated	1	0
BCL6B	MA0731.1	C_BCL6B	ENSG00000161940	BCL6B	0.1145	0.1104	0.106	0.1361	24	12	0	25	1	Correlated	1	0
HEY1	MA0823.1	C_HEY1	ENSG00000164683	HEY1	0.1767	0.2154	0.1656	0.1949	13	195	0	14	1	Correlated	5	0
PLAG1	MA0163.1	C_PLAG1	ENSG00000181690	PLAG1	0.1844	0.1739	0.1537	0.1844	411	193	7	356	1	Correlated	1	0
RFXDC2_1	PB0056.1	C_RFXDC2_1	ENSG00000181827	RFX7	0.1578	0.1513	0.1472	0.2024	112	74	35	266	1	Correlated	1	0
IRF7	IRF7_HUMAN.H11MO.0.C	C_IRF7	ENSG00000185507	IRF7	0.0865	0.097	0.0904	0.1072	0	52	49	117	1	Correlated	1	0
ZNF418	ZN418_HUMAN.H11MO.0.C	C_ZNF418	ENSG00000196724	ZNF418	0.1218	0.1182	0.117	0.1296	30	8	4	46	1	Correlated	1	0
POU5F1	PO5F1_HUMAN.H11MO.0.A	C_NANOG	ENSG00000204531	POU5F1	0.0796	0.0876	0.1042	0.1366	181	285	1458	1580	1	Correlated	2	0
HOMEZ	PH0044.1	C_HOMEZ	ENSG00000215271	HOMEZ	0.0725	0.097	0.0814	0.0845	20	54	22	24	1	Correlated	1	0
DUX4	whiddon2017_DUX4	C_DUXA	ENSG00000260596	DUX4	0.1543	0.1449	0.1184	0.1024	610	49	3	2	1	Correlated	2	0
ZNF8	ZNF8_HUMAN.H11MO.0.C	C_ZNF8	ENSG00000278129	ZNF8	0.1059	0.113	0.1193	0.1211	2	9	18	23	1	Correlated	1	0
LHX2	LHX2_HUMAN.H11MO.0.A	C_GSX2	ENSG00000106689	LHX2	0.1027	0.1012	0.0891	0.0995	270	213	0	0	0.9487	Correlated	20	1
BHLHE41	MA0636.1	C_USF2	ENSG00000123095	BHLHE41	0.1854	0.2093	0.1729	0.2113	0	4	0	20	0.9487	Correlated	7	0
BHLHE23	MA0817.1	C_OLIG1	ENSG00000125533	BHLHE23	0.1043	0.1484	0.1491	0.0932	0	2	5	0	0.9487	Correlated	6	0
DLX1	MA0879.1	C_DLX1	ENSG00000144355	DLX1	0.0927	0.1029	0.0848	0.0918	1	68	0	0	0.9487	Correlated	1	0
IRX3_1	PH0083.1	C_IRX4	ENSG00000177508	IRX3	0.0692	0.087	0.0765	0.0855	0	193	1	1	0.9487	Correlated	4	0
NFYA	NFYA_HUMAN.H11MO.0.A	C_NFYC	ENSG00000001167	NFYA	0.2142	0.2302	0.1869	0.1965	99	453	81	181	0.8	Correlated	3	0
RORA	RORA_HUMAN.H11MO.0.C	C_RORA	ENSG00000069667	RORA	0.1512	0.1456	0.1284	0.1431	130	149	41	57	0.8	Correlated	1	0
TEAD2	MA1121.1	C_TEAD4	ENSG00000074219	TEAD2	0.1235	0.1133	0.1224	0.1717	72	48	96	126	0.8	Correlated	4	0
TBX5	MA0807.1	C_TBX1	ENSG00000089225	TBX5	0.1475	0.1569	0.1313	0.1343	500	18	0	9	0.8	Correlated	4	0
SIX4	PH0164.1	C_SIX4	ENSG00000100625	SIX4	0.1282	0.1177	0.1156	0.148	14	69	7	130	0.8	Correlated	1	0
POU6F2	MA0793.1	C_POU6F2	ENSG00000106536	POU6F2	0.103	0.0968	0.0884	0.106	25	1	10	92	0.8	Correlated	1	0
LHX6	MA0658.1	C_HOXB3	ENSG00000106852	LHX6	0.1083	0.1015	0.0891	0.1004	26	18	11	8	0.8	Correlated	11	0
BBX_1	PB0005.1	C_BBX_1	ENSG00000114439	BBX	0.078	0.0913	0.0833	0.0868	14	280	228	454	0.8	Correlated	1	0
ESRRB	ERR2_HUMAN.H11MO.0.A	C_ESRRB	ENSG00000119715	ESRRB	0.1387	0.1539	0.1498	0.1298	8	36	57	0	0.8	Correlated	2	0
ZNF410	MA0752.1	C_ZNF410	ENSG00000119725	ZNF410	0.117	0.123	0.1084	0.1079	3	30	11	0	0.8	Correlated	1	0
HOXC13	MA0907.1	C_HOXC13	ENSG00000123364	HOXC13	0.1067	0.1267	0.1186	0.1014	2	19	65	0	0.8	Correlated	1	0
RUNX2	RUNX2_HUMAN.H11MO.0.A	C_RUNX2	ENSG00000124813	RUNX2	0.1307	0.1381	0.1261	0.1285	3	89	0	14	0.8	Correlated	3	0
SOX9	SOX9_HUMAN.H11MO.0.B	C_SOX9	ENSG00000125398	SOX9	0.113	0.1143	0.116	0.1264	2	3	113	29	0.8	Correlated	1	0
NKX2-4	PH0113.1	C_NKX2-4	ENSG00000125816	NKX2-4	0.1026	0.127	0.1181	0.1047	1	30	2	0	0.8	Correlated	1	0
MYC	MYC_HUMAN.H11MO.0.A	C_MNT	ENSG00000136997	MYC	0.1618	0.1872	0.1669	0.1638	2	2181	492	493	0.8	Correlated	8	0
THRB	THB_HUMAN.H11MO.0.C	C_THRB	ENSG00000151090	THRB	0.1629	0.1644	0.134	0.1453	2071	145	1	14	0.8	Correlated	1	0
TCF7L1	TF7L1_HUMAN.H11MO.0.B	C_TCF7	ENSG00000152284	TCF7L1	0.1011	0.0986	0.0946	0.1155	234	33	15	226	0.8	Correlated	3	0
ZNF382	ZN382_HUMAN.H11MO.0.C	C_ZNF382	ENSG00000161298	ZNF382	0.1248	0.1198	0.1097	0.1338	180	50	13	91	0.8	Correlated	1	0
LHX8	MA0705.1	C_ESX1	ENSG00000162624	LHX8	0.1406	0.1198	0.1003	0.1086	483	12	9	7	0.8	Correlated	10	1
ZNF281	ZN281_HUMAN.H11MO.0.A	C_ZBTB17	ENSG00000162702	ZNF281	0.214	0.1855	0.184	0.214	1268	1111	354	530	0.8	Correlated	5	1
HDX	PH0037.1	C_HDX	ENSG00000165259	HDX	0.0945	0.1077	0.0958	0.1059	0	17	13	107	0.8	Correlated	1	0
ZNF768	ZN768_HUMAN.H11MO.0.C	C_ZNF768	ENSG00000169957	ZNF768	0.1658	0.139	0.1301	0.1608	40	2	0	47	0.8	Correlated	1	0
FOS	FOS_HUMAN.H11MO.0.A	C_FOSL2	ENSG00000170345	FOS	0.1395	0.133	0.1094	0.1602	892	335	149	467	0.8	Correlated	8	0
FOXA3	FOXA3_HUMAN.H11MO.0.B	C_FOXA3	ENSG00000170608	FOXA3	0.0901	0.0979	0.1055	0.1169	0	15	8	21	0.8	Correlated	3	0
NR2F1	COT1_HUMAN.H11MO.0.C	C_RXRA	ENSG00000175745	NR2F1	0.1771	0.1645	0.1576	0.1704	18	3	0	1	0.8	Correlated	2	0
GATA2	GATA2_HUMAN.H11MO.0.A	C_GATA2	ENSG00000179348	GATA2	0.1257	0.1664	0.1641	0.1088	2	56	1509	0	0.8	Correlated	1	0
ZNF329	ZN329_HUMAN.H11MO.0.C	C_ZNF329	ENSG00000181894	ZNF329	0.18	0.159	0.1563	0.1705	248	49	0	5	0.8	Correlated	1	0
PBX1	PBX1_HUMAN.H11MO.0.A	C_PBX3	ENSG00000185630	PBX1	0.16	0.1381	0.1283	0.166	996	129	82	650	0.8	Correlated	3	0
ZNF563	ZN563_HUMAN.H11MO.0.C	C_ZNF563	ENSG00000188868	ZNF563	0.1807	0.1554	0.1486	0.196	2	13	0	55	0.8	Correlated	1	0
ZNF250	ZN250_HUMAN.H11MO.0.C	C_ZNF250	ENSG00000196150	ZNF250	0.1071	0.1228	0.1216	0.1251	60	80	10	184	0.8	Correlated	1	0
ZNF140	ZN140_HUMAN.H11MO.0.C	C_ZNF140	ENSG00000196387	ZNF140	0.1318	0.1415	0.1368	0.1414	187	670	117	359	0.8	Correlated	1	0
SREBF2	SRBP2_HUMAN.H11MO.0.B	C_SREBF2	ENSG00000198911	SREBF2	0.1956	0.1635	0.1528	0.1786	608	60	159	278	0.8	Correlated	1	0
MAFB	MAFB_HUMAN.H11MO.0.B	C_MAFB	ENSG00000204103	MAFB	0.1359	0.1237	0.1182	0.1527	2	6	0	12	0.8	Correlated	1	0
ZNF134	ZN134_HUMAN.H11MO.0.C	C_ZNF134	ENSG00000213762	ZNF134	0.1711	0.1495	0.1455	0.1634	684	603	81	188	0.8	Correlated	1	0
CPHX	PH0014.1	C_CPHX	ENSG00000283755	CPHXL	0.1318	0.1354	0.1065	0.1107	326	648	16	0	0.8	Correlated	1	0
PGR	PRGR_HUMAN.H11MO.0.A	C_PGR	ENSG00000082175	PGR	0.1161	0.1176	0.1164	0.1242	0	0	0	6	0.7746	Correlated	3	0
MYF6	MYF6_HUMAN.H11MO.0.C	C_ASCL1	ENSG00000111046	MYF6	0.1694	0.1409	0.137	0.1815	0	0	0	12	0.7746	Correlated	6	0
NKX2-1	NKX21_HUMAN.H11MO.0.A	C_NKX2-1	ENSG00000136352	NKX2-1	0.1338	0.1561	0.1263	0.126	0	14	0	0	0.7746	Correlated	1	0
NKX6-1	NKX61_HUMAN.H11MO.0.B	C_NKX6-1	ENSG00000163623	NKX6-1	0.0718	0.0869	0.0738	0.0775	0	37	0	0	0.7746	Correlated	1	0
HOXB9	PH0064.1	C_HOXB9	ENSG00000170689	HOXB9	0.0741	0.0931	0.0783	0.082	0	16	0	0	0.7746	Correlated	1	0
FOXC2	MA0846.1	C_FOXC2	ENSG00000176692	FOXC2	0.0764	0.0979	0.0943	0.0944	0	6	0	0	0.7746	Correlated	2	0
HOXC10	MA0905.1	C_HOXC10	ENSG00000180818	HOXC10	0.0823	0.0931	0.0791	0.0891	0	89	0	0	0.7746	Correlated	1	0
SIX6_1	PB0059.1	C_SIX6_1	ENSG00000184302	SIX6	0.1015	0.1023	0.0914	0.1123	0	0	0	37	0.7746	Correlated	1	0
HOXA10	HXA10_HUMAN.H11MO.0.C	C_HOXA10	ENSG00000253293	HOXA10	0.076	0.0932	0.0761	0.0824	0	5	0	0	0.7746	Correlated	1	0
RARB	MA0857.1	C_RARB	ENSG00000077092	RARB	0.1167	0.1527	0.1166	0.1067	397	49	0	0	0.7379	Correlated	1	0
NR4A2	NR4A2_HUMAN.H11MO.0.C	C_NR4A2	ENSG00000153234	NR4A2	0.1322	0.1419	0.1457	0.1278	0	14	10	0	0.7379	Correlated	2	0
FOXG1	MA0613.1	C_FOXD2	ENSG00000176165	FOXG1	0.1004	0.132	0.1448	0.1142	0	49	5	0	0.7379	Correlated	8	0
SOX12_1	PB0062.1	C_SOX12_1	ENSG00000177732	SOX12	0.0754	0.0945	0.0848	0.0906	5	8	5	48	0.7379	Correlated	2	0
HMX2	MA0897.1	C_HMX1	ENSG00000188816	HMX2	0.0811	0.0985	0.0846	0.0875	0	2	0	78	0.7379	Correlated	2	0
HOXA9	HXA9_HUMAN.H11MO.0.B	C_MEIS1	ENSG00000078399	HOXA9	0.0804	0.0945	0.0773	0.0858	7	12	0	0	0.6325	Correlated	2	0
RHOXF1	MA0719.1	C_RHOXF1	ENSG00000101883	RHOXF1	0.1554	0.2099	0.1489	0.0928	0	7	2	0	0.6325	Correlated	1	0
HOXB8	HXB8_HUMAN.H11MO.0.C	C_HOXB7	ENSG00000120068	HOXB8	0.0817	0.0944	0.0782	0.0824	1	69	0	0	0.6325	Correlated	2	0
HOXD1	PH0074.1	C_HOXD1	ENSG00000128645	HOXD1	0.0969	0.0944	0.0829	0.0962	29	19	0	0	0.6325	Correlated	1	0
FIGLA	MA0820.1	C_FIGLA	ENSG00000183733	FIGLA	0.1576	0.146	0.1275	0.1492	708	161	0	0	0.6325	Correlated	3	1
ARGFX	ARGFX_3	C_ARGFX	ENSG00000186103	ARGFX	0.1051	0.1242	0.1015	0.0778	0	15271	494	0	0.6325	Correlated	1	0
RORB	MA1150.1	C_RORB	ENSG00000198963	RORB	0.1065	0.1016	0.1003	0.1241	0	17	0	69	0.6325	Correlated	1	0
TFE3	TFE3_HUMAN.H11MO.0.B	C_MITF	ENSG00000068323	TFE3	0.1651	0.1634	0.1468	0.174	265	14	111	153	0.6	Correlated	2	0
MEIS3	MA0775.1	C_TGIF1	ENSG00000105419	MEIS3	0.1486	0.1333	0.121	0.153	229	26	32	37	0.6	Correlated	2	0
NR1D1	NR1D1_HUMAN.H11MO.0.B	C_NR1D1	ENSG00000126368	NR1D1	0.1488	0.1372	0.1221	0.1455	9	0	5	40	0.6	Correlated	1	0
RARA	RARA_HUMAN.H11MO.0.A	C_RARA	ENSG00000131759	RARA	0.1497	0.16	0.1371	0.1392	72	59	50	4	0.6	Correlated	1	0
VEZF1	VEZF1_HUMAN.H11MO.0.C	C_MAZ	ENSG00000136451	VEZF1	0.1939	0.1688	0.162	0.1972	473	153	195	311	0.6	Correlated	5	0
IRF4	IRF4_HUMAN.H11MO.0.A	C_BCL11A	ENSG00000137265	IRF4	0.1153	0.1164	0.1076	0.128	0	82	5	9	0.6	Correlated	5	0
ZNF18	ZNF18_HUMAN.H11MO.0.C	C_ZNF18	ENSG00000154957	ZNF18	0.1452	0.1499	0.1256	0.1408	233	88	47	24	0.6	Correlated	1	0
BACH1	BACH1_HUMAN.H11MO.0.A	C_BACH1	ENSG00000156273	BACH1	0.1645	0.1678	0.1424	0.1561	3997	377	212	143	0.6	Correlated	2	1
ZNF354C	MA0130.1	C_ZNF354C	ENSG00000177932	ZNF354C	0.138	0.1528	0.1242	0.1245	33	5	2	1	0.6	Correlated	1	0
ZNF770	ZN770_HUMAN.H11MO.0.C	C_ZNF770	ENSG00000198146	ZNF770	0.1819	0.1948	0.164	0.1688	1233	759	314	310	0.6	Correlated	1	0
ZSCAN31	ZSC31_HUMAN.H11MO.0.C	C_ZSCAN31	ENSG00000235109	ZSCAN31	0.1692	0.159	0.1547	0.1827	42	0	12	19	0.6	Correlated	1	0
E2F2	E2F2_HUMAN.H11MO.0.B	C_E2F2	ENSG00000007968	E2F2	0.2048	0.2552	0.2285	0.2792	0	13	20	16	0.4	Correlated	1	0
HSF2	HSF2_HUMAN.H11MO.0.A	C_HSF1	ENSG00000025156	HSF2	0.1131	0.1105	0.105	0.1278	61	173	121	259	0.4	Correlated	3	0
GRHL2	GRHL2_HUMAN.H11MO.0.A	C_GRHL2	ENSG00000083307	GRHL2	0.137	0.1536	0.117	0.1233	603	51	40	282	0.4	Correlated	1	0
ZNF324	Z324A_HUMAN.H11MO.0.C	C_ZNF324	ENSG00000083812	ZNF324	0.1745	0.1712	0.1451	0.1571	124	33	57	13	0.4	Correlated	1	0
ZNF586	ZN586_HUMAN.H11MO.0.C	C_ZNF586	ENSG00000083828	ZNF586	0.1376	0.1384	0.1216	0.1383	406	792	123	72	0.4	Correlated	1	0
HIF1A	HIF1A_HUMAN.H11MO.0.C	C_HIF1A	ENSG00000100644	HIF1A	0.1803	0.1832	0.1636	0.1988	846	250	581	2649	0.4	Correlated	1	0
SMARCA1	SMCA1_HUMAN.H11MO.0.C	C_SMARCA1	ENSG00000102038	SMARCA1	0.1037	0.1023	0.0961	0.1155	9	3	27	497	0.4	Correlated	1	0
KLF5	KLF5_HUMAN.H11MO.0.A	C_KLF6	ENSG00000102554	KLF5	0.2271	0.2112	0.2013	0.2	657	2044	660	47	0.4	Correlated	6	0
ZNF423	MA0116.1	C_ZNF423	ENSG00000102935	ZNF423	0.1773	0.1462	0.1404	0.1861	1	5	2	137	0.4	Correlated	1	0
DBP	DBP_HUMAN.H11MO.0.B	C_DBP	ENSG00000105516	DBP	0.0882	0.0996	0.0958	0.1142	23	623	131	30	0.4	Correlated	2	0
SP4	SP4_HUMAN.H11MO.0.A	C_SP3	ENSG00000105866	SP4	0.2249	0.2135	0.2023	0.2266	90	28	108	417	0.4	Correlated	6	0
NRF1	NRF1_HUMAN.H11MO.0.A	C_NRF1	ENSG00000106459	NRF1	0.2258	0.2858	0.2567	0.3026	36	668	169	144	0.4	Correlated	1	0
AHR	AHR_HUMAN.H11MO.0.B	C_AHR	ENSG00000106546	AHR	0.1572	0.1871	0.1567	0.184	271	54	4	29	0.4	Correlated	1	0
GLIS3	MA0737.1	C_GLIS3	ENSG00000107249	GLIS3	0.1592	0.1408	0.1292	0.1645	72	32	2	4	0.4	Correlated	1	0
NFKB1	NFKB1_HUMAN.H11MO.1.B	C_NFKB1	ENSG00000109320	NFKB1	0.1543	0.1401	0.1421	0.1623	101	20	95	49	0.4	Correlated	2	0
BACH2	BACH2_HUMAN.H11MO.0.A	C_BACH2	ENSG00000112182	BACH2	0.1414	0.1281	0.1207	0.1603	269	30	0	4	0.4	Correlated	3	0
E2F3	E2F3_HUMAN.H11MO.0.A	C_E2F6	ENSG00000112242	E2F3	0.1809	0.1821	0.1686	0.1902	6	57	84	86	0.4	Correlated	2	0
TBP	TBP_HUMAN.H11MO.0.A	C_TBP	ENSG00000112592	TBP	0.0966	0.1098	0.0947	0.0984	951	1534	652	413	0.4	Correlated	1	0
BCL6	BCL6_HUMAN.H11MO.0.A	C_BCL6	ENSG00000113916	BCL6	0.1266	0.1255	0.127	0.1369	6	0	8	4	0.4	Correlated	1	0
STAT1	STAT1_HUMAN.H11MO.0.A	C_STAT1	ENSG00000115415	STAT1	0.1278	0.1225	0.1192	0.1453	172	57	191	464	0.4	Correlated	1	0
CREB1	CREB1_HUMAN.H11MO.0.A	C_CREB1	ENSG00000118260	CREB1	0.17	0.2232	0.1909	0.2354	662	275	265	817	0.4	Correlated	2	0
MXI1	MXI1_HUMAN.H11MO.0.A	C_MXI1	ENSG00000119950	MXI1	0.1915	0.196	0.1726	0.2134	268	82	72	264	0.4	Correlated	1	0
FEZF1	FEZF1_HUMAN.H11MO.0.C	C_FEZF1	ENSG00000128610	FEZF1	0.0978	0.1031	0.1034	0.122	1	4	0	11	0.4	Correlated	1	0
RFX1	RFX1_HUMAN.H11MO.0.B	C_RFX1	ENSG00000132005	RFX1	0.1908	0.1968	0.1849	0.2423	24	49	9	14	0.4	Correlated	2	0
E2F5	E2F5_HUMAN.H11MO.0.B	C_E2F5	ENSG00000133740	E2F5	0.1934	0.2242	0.2026	0.2469	20	12	43	183	0.4	Correlated	1	0
TFAP2A	AP2A_HUMAN.H11MO.0.A	C_TFAP2C	ENSG00000137203	TFAP2A	0.1655	0.1629	0.158	0.1556	27	24	121	0	0.4	Correlated	2	0
ZNF740	MA0753.1	C_ZNF740	ENSG00000139651	ZNF740	0.1933	0.1555	0.1525	0.1766	38	2	27	18	0.4	Correlated	1	0
NFIC	NFIC_HUMAN.H11MO.0.A	C_NFIC	ENSG00000141905	NFIC	0.1797	0.1502	0.1404	0.175	151	42	11	3	0.4	Correlated	2	0
ZNF41	ZNF41_HUMAN.H11MO.0.C	C_ZNF41	ENSG00000147124	ZNF41	0.1223	0.1166	0.1104	0.1335	4	20	18	149	0.4	Correlated	1	0
ZIC3	ZIC3_HUMAN.H11MO.0.B	C_ZIC3	ENSG00000156925	ZIC3	0.176	0.1402	0.1334	0.1882	2	1	83	391	0.4	Correlated	1	0
HOXB13	HXB13_HUMAN.H11MO.0.A	C_HOXD13	ENSG00000159184	HOXB13	0.0848	0.0979	0.0852	0.0881	2	41	30	0	0.4	Correlated	2	0
NR2F6	MA0677.1	C_NR2F6	ENSG00000160113	NR2F6	0.1367	0.142	0.1519	0.1346	5	64	975	433	0.4	Correlated	1	0
ATF3	ATF3_HUMAN.H11MO.0.A	C_ATF3	ENSG00000162772	ATF3	0.1933	0.2271	0.1964	0.2414	0	371	37	2	0.4	Correlated	1	0
PITX2	PH0138.1	C_PITX2	ENSG00000164093	PITX2	0.1411	0.1615	0.107	0.0931	33	36	103	10	0.4	Correlated	1	0
TBX20	MA0689.1	C_TBX2	ENSG00000164532	TBX20	0.1205	0.1301	0.1121	0.1262	12	36	7	0	0.4	Correlated	3	0
SMAD3	SMAD3_HUMAN.H11MO.0.B	C_SMAD3	ENSG00000166949	SMAD3	0.1647	0.1447	0.138	0.1632	258	6	107	40	0.4	Correlated	1	0
RBPJ	SUH_HUMAN.H11MO.0.A	C_RBPJ	ENSG00000168214	RBPJ	0.1686	0.1475	0.1382	0.1734	778	1745	973	2057	0.4	Correlated	1	0
HIC2	MA0738.1	C_HIC2	ENSG00000169635	HIC2	0.1524	0.1518	0.1178	0.1432	814	210	405	32	0.4	Correlated	2	1
ZNF24	MA1124.1	C_ZNF24	ENSG00000172466	ZNF24	0.0954	0.1036	0.0926	0.1118	727	850	318	599	0.4	Correlated	1	0
RARG	RARG_HUMAN.H11MO.0.B	C_RARG	ENSG00000172819	RARG	0.1613	0.1381	0.1345	0.1645	5	0	20	111	0.4	Correlated	1	0
ZNF449	ZN449_HUMAN.H11MO.0.C	C_ZNF449	ENSG00000173275	ZNF449	0.1994	0.1713	0.1559	0.1804	378	70	73	72	0.4	Correlated	1	1
SMAD2	SMAD2_HUMAN.H11MO.0.A	C_SMAD2	ENSG00000175387	SMAD2	0.1507	0.137	0.1265	0.1458	2632	463	742	702	0.4	Correlated	2	0
ZFP42	ZFP42_HUMAN.H11MO.0.A	C_ZFP42	ENSG00000179059	ZFP42	0.1354	0.1548	0.1413	0.1496	0	1126	4469	531	0.4	Correlated	1	0
ZNF816	ZN816_HUMAN.H11MO.0.C	C_ZNF816	ENSG00000180257	ZNF816	0.1705	0.1546	0.1456	0.1685	155	510	90	99	0.4	Correlated	1	0
ZSCAN4	MA1155.1	C_ZSCAN4	ENSG00000180532	ZSCAN4	0.1155	0.1431	0.1167	0.127	26	35458	137	0	0.4	Correlated	1	0
ZFP82	ZFP82_HUMAN.H11MO.0.C	C_ZFP82	ENSG00000181007	ZFP82	0.0965	0.1104	0.1035	0.1072	324	435	185	261	0.4	Correlated	1	0
ZNF322	ZN322_HUMAN.H11MO.0.B	C_ZNF322	ENSG00000181315	ZNF322	0.1796	0.1596	0.1446	0.1838	119	209	178	293	0.4	Correlated	1	0
ZSCAN22	ZSC22_HUMAN.H11MO.0.C	C_ZSCAN22	ENSG00000182318	ZSCAN22	0.1895	0.1905	0.1686	0.1847	39	7	5	10	0.4	Correlated	1	0
POU3F1	PO3F1_HUMAN.H11MO.0.C	C_POU3F1	ENSG00000185668	POU3F1	0.0828	0.0874	0.0991	0.1243	12	6	7	13	0.4	Correlated	1	0
ZBTB6	ZBTB6_HUMAN.H11MO.0.C	C_ZBTB6	ENSG00000186130	ZBTB6	0.1744	0.1651	0.1557	0.1808	286	119	13	107	0.4	Correlated	1	0
FOXD3	MA0041.1	C_FOXD3	ENSG00000187140	FOXD3	0.0684	0.0975	0.0832	0.081	0	20	67	22	0.4	Correlated	1	0
ZNF490	ZN490_HUMAN.H11MO.0.C	C_ZNF490	ENSG00000188033	ZNF490	0.118	0.1375	0.1228	0.1176	133	110	10	0	0.4	Correlated	1	0
ZNF667	ZN667_HUMAN.H11MO.0.C	C_ZNF667	ENSG00000198046	ZNF667	0.1624	0.1446	0.1319	0.1687	34	261	33	194	0.4	Correlated	1	0
ZBTB14	ZBT14_HUMAN.H11MO.0.C	C_ZBTB14	ENSG00000198081	ZBTB14	0.2103	0.2786	0.2567	0.3242	94	329	152	120	0.4	Correlated	1	0
PAX9	MA0781.1	C_PAX9	ENSG00000198807	PAX9	0.1491	0.1636	0.136	0.1615	247	27	10	11	0.4	Correlated	1	0
ZBED1	MA0749.1	C_ZBED1	ENSG00000214717	ZBED1	0.1585	0.1889	0.1632	0.1985	15	7	109	126	0.4	Correlated	1	0
NKX1-2	PH0110.1	C_ARX	ENSG00000229544	NKX1-2	0.0994	0.0967	0.0804	0.0955	23	2	4	15	0.4	Correlated	2	0
HES2	MA0616.1	C_HES2	ENSG00000069812	HES2	0.1411	0.1587	0.1261	0.1557	0	105	37	0	0.3162	Correlated	1	0
NKX3-2	NKX32_HUMAN.H11MO.0.C	C_ISL2	ENSG00000109705	NKX3-2	0.0897	0.106	0.09	0.0994	2	22	0	0	0.3162	Correlated	2	0
SPZ1	MA0111.1	C_SPZ1	ENSG00000164299	SPZ1	0.128	0.1455	0.1195	0.1258	0	43	3	0	0.3162	Correlated	1	0
EBF1	COE1_HUMAN.H11MO.0.A	C_EBF1	ENSG00000164330	EBF1	0.1779	0.1465	0.1506	0.1683	1223	128	0	0	0.3162	Correlated	5	1
HES7	MA0822.1	C_HES7	ENSG00000179111	HES7	0.1548	0.1903	0.1469	0.1643	0	14	2	0	0.3162	Correlated	1	0
ZBTB48	ZBT48_HUMAN.H11MO.0.C	C_ZBTB48	ENSG00000204859	ZBTB48	0.173	0.1566	0.1446	0.1722	42	15	42	60	0.3162	Correlated	1	0
SNAI2	SNAI2_HUMAN.H11MO.0.A	C_SNAI2	ENSG00000019549	SNAI2	0.1663	0.1542	0.1304	0.1565	0	0	0	10	0.2582	Correlated	2	0
HOXB6	PH0061.1	C_HOXB6	ENSG00000108511	HOXB6	0.0852	0.0895	0.082	0.0943	0	49	0	0	0.2582	Correlated	1	0
PHOX2B	MA0681.1	C_PHOX2B	ENSG00000109132	PHOX2B	0.1112	0.1104	0.0787	0.0774	0	9	0	0	0.2582	Correlated	2	0
NKX2-8	NKX28_HUMAN.H11MO.0.C	C_NKX2-8	ENSG00000136327	NKX2-8	0.1222	0.1408	0.1414	0.1238	0	8	0	0	0.2582	Correlated	1	0
PDX1	PDX1_HUMAN.H11MO.0.A	C_PDX1	ENSG00000139515	PDX1	0.1132	0.1036	0.0935	0.1125	1	11	0	0	0.2108	Correlated	1	0
GFI1	GFI1_HUMAN.H11MO.0.C	C_GFI1	ENSG00000162676	GFI1	0.1171	0.1303	0.1082	0.1203	31	1	0	0	0.2108	Correlated	1	0
PKNOX2	MA0783.1	C_PKNOX2	ENSG00000165495	PKNOX2	0.1285	0.1325	0.1178	0.1288	133	29	0	0	0.2108	Correlated	2	0
AR	ANDR_HUMAN.H11MO.0.A	C_AR	ENSG00000169083	AR	0.074	0.1053	0.0894	0.0853	0	2	0	90	0.2108	Correlated	1	0
ZFP105_1	PB0093.1	C_ZFP105_1	ENSG00000169981	ZNF35	0.0658	0.1006	0.0811	0.0762	0	7	0	128	0.2108	Correlated	1	0
SOX11	MA0869.1	C_SOX11	ENSG00000176887	SOX11	0.0915	0.1102	0.107	0.1002	0	74	0	3735	0.2108	Correlated	1	0
SRY	SRY_HUMAN.H11MO.0.B	C_SRY	ENSG00000184895	SRY	0.0862	0.123	0.1076	0.0958	0	1	0	9	0.2108	Correlated	2	0
HNF1B	HNF1B_HUMAN.H11MO.0.A	C_HNF1A	ENSG00000275410	HNF1B	0.0736	0.0934	0.0836	0.0838	0	2	59	0	0.2108	Correlated	2	0
ETV1	ETV1_HUMAN.H11MO.0.A	C_ELF2	ENSG00000006468	ETV1	0.2161	0.2003	0.1813	0.2358	19	27	145	549	0.2	Correlated	14	0
ZIC2_1	PB0102.1	C_ZIC2_1	ENSG00000043355	ZIC2	0.1998	0.1984	0.183	0.221	4	13	16	1083	0.2	Correlated	1	0
NFAT5	MA0606.1	C_NFAT5	ENSG00000102908	NFAT5	0.0892	0.0933	0.0934	0.1122	66	302	168	70	0.2	Correlated	1	0
ATF2	ATF2_HUMAN.H11MO.0.B	C_ATF2	ENSG00000115966	ATF2	0.1376	0.151	0.1359	0.1624	2435	771	275	695	0.2	Correlated	7	1
BATF3	BATF3_HUMAN.H11MO.0.B	C_BATF3	ENSG00000123685	BATF3	0.0908	0.1037	0.0885	0.0996	48	524	69	20	0.2	Correlated	1	0
GLIS2	MA0736.1	C_GLIS2	ENSG00000126603	GLIS2	0.1844	0.1762	0.1597	0.201	0	2	7	14	0.2	Correlated	1	0
CLOCK	CLOCK_HUMAN.H11MO.0.C	C_CLOCK	ENSG00000134852	CLOCK	0.1469	0.1511	0.1287	0.1552	2677	333	108	236	0.2	Correlated	3	1
TFCP2	MA0145.3	C_GRHL1	ENSG00000135457	TFCP2	0.1336	0.1186	0.1154	0.1491	17	59	72	218	0.2	Correlated	3	0
ARNT	ARNT_HUMAN.H11MO.0.B	C_EPAS1	ENSG00000143437	ARNT	0.1689	0.1888	0.1637	0.2003	67	35	95	268	0.2	Correlated	2	0
FOXO1	FOXO1_HUMAN.H11MO.0.A	C_FOXO1	ENSG00000150907	FOXO1	0.1086	0.1089	0.1139	0.1334	320	155	88	369	0.2	Correlated	1	0
ETS2	ETS2_HUMAN.H11MO.0.B	C_ETS2	ENSG00000157557	ETS2	0.1374	0.1328	0.1199	0.1489	13	17	76	112	0.2	Correlated	1	0
ZNF143	ZN143_HUMAN.H11MO.0.A	C_ZNF76	ENSG00000166478	ZNF143	0.1634	0.1742	0.15	0.1663	2183	614	220	690	0.2	Correlated	3	0
NKX3-1	NKX31_HUMAN.H11MO.0.C	C_NKX3-1	ENSG00000167034	NKX3-1	0.094	0.105	0.0924	0.1077	509	70	0	2	0.2	Correlated	7	1
STAT5B	STA5B_HUMAN.H11MO.0.A	C_STAT5B	ENSG00000173757	STAT5B	0.1031	0.1122	0.1113	0.1152	58	0	6	153	0.2	Correlated	2	0
ZBTB33	KAISO_HUMAN.H11MO.0.A	C_ZBTB33	ENSG00000177485	ZBTB33	0.2305	0.2659	0.2219	0.285	905	254	166	200	0.2	Correlated	1	0
ZNF708	ZN708_HUMAN.H11MO.0.C	C_ZNF708	ENSG00000182141	ZNF708	0.1565	0.1324	0.1264	0.1643	0	9	43	147	0.2	Correlated	1	0
NR2F2	COT2_HUMAN.H11MO.0.A	C_NR2F2	ENSG00000185551	NR2F2	0.1369	0.1587	0.1373	0.1249	421	7	355	1	0.2	Correlated	1	0
ESRRG	ERR3_HUMAN.H11MO.0.B	C_ESRRG	ENSG00000196482	ESRRG	0.1248	0.1609	0.1304	0.1077	55	11	27	1	0.2	Correlated	1	0
ZFP28	ZFP28_HUMAN.H11MO.0.C	C_ZFP28	ENSG00000196867	ZFP28	0.0856	0.1069	0.0914	0.0949	78	243	40	24	0.2	Correlated	1	0
ZNF260	ZN260_HUMAN.H11MO.0.C	C_ZNF260	ENSG00000254004	ZNF260	0.0919	0.1069	0.1166	0.1092	167	1138	240	311	0.2	Correlated	1	0
NEUROG2	MA0669.1	C_NEUROG2	ENSG00000178403	NEUROG2	0.1198	0.145	0.1484	0.1186	1	12	0	0	0.1054	Shifted	1	0
BARX2	PH0008.1	C_BARX2	ENSG00000043039	BARX2	0.0804	0.0873	0.0768	0.0865	678	24	1	0	0	Shifted	1	0
HOXA7_1	PH0054.1	C_POU6F1	ENSG00000122592	HOXA7	0.0857	0.0893	0.0761	0.088	659	37	4	0	0	Shifted	6	1
THRA	THA_HUMAN.H11MO.0.C	C_THRA	ENSG00000126351	THRA	0.1539	0.1592	0.1271	0.1367	265	20	26	1	0	Shifted	1	0
SOX15	MA1152.1	C_SOX15	ENSG00000129194	SOX15	0.0927	0.1192	0.1196	0.1108	3724	7038	521	31	0	Shifted	5	1
ZNF554	ZN554_HUMAN.H11MO.0.C	C_ZNF554	ENSG00000172006	ZNF554	0.1653	0.1715	0.1449	0.1562	428	54	71	7	0	Shifted	1	0
ARID3B	MA0601.1	C_ARID3B	ENSG00000179361	ARID3B	0.0694	0.0866	0.0685	0.0712	654	419	368	253	0	Shifted	1	1
ZNF136	ZN136_HUMAN.H11MO.0.C	C_ZNF136	ENSG00000196646	ZNF136	0.1015	0.1256	0.0998	0.1032	1223	701	81	38	0	Shifted	1	1
POU5F1B	MA0792.1	C_POU2F3	ENSG00000212993	POU5F1B	0.0865	0.0925	0.1078	0.1284	22	7	45	13	0	Shifted	3	0
KLF14	MA0740.1	C_KLF9	ENSG00000266265	KLF14	0.2523	0.2617	0.2392	0.2573	16	6	1	0	0	Shifted	4	0
SOX17	SOX17_HUMAN.H11MO.0.C	C_SOX17	ENSG00000164736	SOX17	0.1087	0.1181	0.1139	0.1237	0	13	451	0	-0.1054	Shifted	1	0
ZNF264	ZN264_HUMAN.H11MO.0.C	C_ZNF264	ENSG00000083844	ZNF264	0.1326	0.1307	0.1329	0.1319	31	310	50	20	-0.2	Shifted	1	0
IRF3	IRF3_HUMAN.H11MO.0.B	C_IRF3	ENSG00000126456	IRF3	0.1089	0.1185	0.1062	0.1213	3	66	508	206	-0.2	Shifted	4	0
ZNF317	ZN317_HUMAN.H11MO.0.C	C_ZNF317	ENSG00000130803	ZNF317	0.1003	0.1046	0.1	0.1163	15	35	258	119	-0.2	Shifted	1	0
FOXQ1	FOXQ1_HUMAN.H11MO.0.C	C_FOXQ1	ENSG00000164379	FOXQ1	0.0791	0.1083	0.1026	0.0889	111	3	2	0	-0.2	Shifted	1	0
E2F7	E2F7_HUMAN.H11MO.0.B	C_E2F7	ENSG00000165891	E2F7	0.2037	0.2124	0.1927	0.2161	10	19	96	85	-0.2	Shifted	9	0
STAT3	STAT3_HUMAN.H11MO.0.A	C_STAT3	ENSG00000168610	STAT3	0.1254	0.1231	0.1231	0.1409	114	69	574	195	-0.2	Shifted	1	0
FOXJ3	FOXJ3_HUMAN.H11MO.0.A	C_FOXJ3	ENSG00000198815	FOXJ3	0.0679	0.1024	0.083	0.0766	1346	434	193	102	-0.2	Shifted	1	0
IRF9	IRF9_HUMAN.H11MO.0.C	C_IRF9	ENSG00000213928	IRF9	0.0833	0.0987	0.0878	0.1022	0	0	5	0	-0.2582	Shifted	1	0
TLX2	PH0172.1	C_TLX2	ENSG00000115297	TLX2	0.0594	0.0892	0.0688	0.0636	7	2	2	0	-0.3162	Shifted	2	0
GCM1	MA0646.1	C_GCM1	ENSG00000137270	GCM1	0.1655	0.1553	0.1473	0.1788	0	0	164	30	-0.3162	Shifted	1	0
VENTX	MA0724.1	C_VENTX	ENSG00000151650	VENTX	0.099	0.0978	0.0888	0.1029	0	0	1156	19	-0.3162	Shifted	1	0
STAT6	STAT6_HUMAN.H11MO.0.B	C_STAT6	ENSG00000166888	STAT6	0.1187	0.1061	0.1052	0.1344	0	0	27	13	-0.3162	Shifted	1	0
ZFX	ZFX_HUMAN.H11MO.0.A	C_ZFX	ENSG00000005889	ZFX	0.2173	0.2057	0.1908	0.2194	64	220	333	284	-0.4	Shifted	1	0
NR1H3	NR1H3_HUMAN.H11MO.0.B	C_NR1H3	ENSG00000025434	NR1H3	0.1498	0.1481	0.1257	0.1507	75	14	156	34	-0.4	Shifted	1	0
XBP1	MA0844.1	C_XBP1	ENSG00000100219	XBP1	0.1715	0.178	0.1539	0.1876	119	90	1615	921	-0.4	Shifted	1	0
TCFL5	MA0632.1	C_TCFL5	ENSG00000101190	TCFL5	0.1899	0.2586	0.2146	0.2505	73	67	45	23	-0.4	Shifted	1	1
ZNF85	ZNF85_HUMAN.H11MO.0.C	C_ZNF85	ENSG00000105750	ZNF85	0.1005	0.1093	0.1254	0.1231	155	209	123	208	-0.4	Shifted	1	0
CREB3	MA0638.1	C_CREB3	ENSG00000107175	CREB3	0.1858	0.2035	0.1737	0.2165	59	49	272	128	-0.4	Shifted	2	0
SRF	SRF_HUMAN.H11MO.0.A	C_SRF	ENSG00000112658	SRF	0.1098	0.1091	0.1007	0.1185	92	99	293	157	-0.4	Shifted	1	0
CENPB	MA0637.1	C_CENPB	ENSG00000125817	CENPB	0.1711	0.1808	0.1652	0.1829	0	11	15	8	-0.4	Shifted	1	0
E2F8	MA0865.1	C_E2F8	ENSG00000129173	E2F8	0.132	0.1311	0.1254	0.1538	175	25	205	30	-0.4	Shifted	2	1
RFX5	RFX5_HUMAN.H11MO.0.A	C_RFX5	ENSG00000143390	RFX5	0.1666	0.1517	0.1471	0.1879	0	6	141	136	-0.4	Shifted	1	0
FOXH1	FOXH1_HUMAN.H11MO.0.A	C_FOXH1	ENSG00000160973	FOXH1	0.1238	0.1199	0.1111	0.1348	0	33	325	219	-0.4	Shifted	1	0
FOXK1	FOXK1_HUMAN.H11MO.0.A	C_FOXK1	ENSG00000164916	FOXK1	0.0914	0.1001	0.1031	0.1168	68	29	172	11	-0.4	Shifted	1	0
NFIL3	MA0025.1	C_NFIL3	ENSG00000165030	NFIL3	0.0846	0.1064	0.0926	0.1108	36	84	341	13	-0.4	Shifted	1	0
CDX2	CDX2_HUMAN.H11MO.0.A	C_CDX2	ENSG00000165556	CDX2	0.0867	0.091	0.0837	0.0992	0	34	43	1	-0.4	Shifted	1	0
OVOL1	OVOL1_HUMAN.H11MO.0.C	C_OVOL1	ENSG00000172818	OVOL1	0.1083	0.1136	0.1054	0.1311	0	270	310	1	-0.4	Shifted	1	0
YY2	MA0748.1	C_YY2	ENSG00000230797	YY2	0.1649	0.2026	0.1942	0.1947	70	30	19	1	-0.4	Shifted	1	0
CUX2	MA0755.1	C_ONECUT2	ENSG00000111249	CUX2	0.0824	0.1193	0.1138	0.0796	167	7	1	11	-0.6	Shifted	7	0
PROX1	MA0794.1	C_PROX1	ENSG00000117707	PROX1	0.1289	0.1386	0.122	0.1376	28	2	8	0	-0.6	Shifted	1	0
ZFP187_1	PB0096.1	C_ZFP187_1	ENSG00000197062	ZSCAN26	0.0999	0.1384	0.1098	0.085	366	35	11	180	-0.6	Shifted	1	0
PRDM1	PRDM1_HUMAN.H11MO.0.A	C_PRDM1	ENSG00000057657	PRDM1	0.1126	0.1197	0.1089	0.1276	0	7	95	0	-0.6325	Shifted	1	0
PRDM6	PRDM6_HUMAN.H11MO.0.C	C_PRDM6	ENSG00000061455	PRDM6	0.0806	0.0996	0.0879	0.1001	4	4	5	0	-0.6325	Shifted	1	0
POU4F1	MA0790.1	C_POU4F2	ENSG00000152192	POU4F1	0.0677	0.0848	0.0738	0.0796	63	1	1	5	-0.6325	Shifted	3	1
ELF3	ELF3_HUMAN.H11MO.0.A	C_ELF3	ENSG00000163435	ELF3	0.139	0.1254	0.1196	0.1485	1	4	642	4	-0.6325	Shifted	1	0
SPIC	MA0687.1	C_SPIC	ENSG00000166211	SPIC	0.1114	0.117	0.1108	0.1263	0	11	166	0	-0.6325	Shifted	1	0
NR2E3	NR2E3_HUMAN.H11MO.0.C	C_NR2E3	ENSG00000278570	NR2E3	0.0884	0.115	0.1007	0.0959	32	0	1	0	-0.6325	Shifted	1	0
MEIS2	MEIS2_HUMAN.H11MO.0.B	C_MEIS2	ENSG00000134138	MEIS2	0.115	0.106	0.1072	0.1327	1	5	82	1	-0.7379	Shifted	1	0
LYL1	LYL1_HUMAN.H11MO.0.A	C_LYL1	ENSG00000104903	LYL1	0.1542	0.1264	0.1249	0.167	0	0	13	0	-0.7746	Shifted	1	0
BARHL2	MA0635.1	C_BARHL2	ENSG00000143032	BARHL2	0.0881	0.1037	0.0891	0.1034	35	0	0	0	-0.7746	Shifted	1	0
BATF	BATF_HUMAN.H11MO.0.A	C_BATF	ENSG00000156127	BATF	0.0896	0.1023	0.0872	0.1055	0	0	34	0	-0.7746	Shifted	1	0
TWIST2	MA0633.1	C_TWIST2	ENSG00000233608	TWIST2	0.1081	0.1058	0.0966	0.113	0	0	7	0	-0.7746	Shifted	1	0
ZNF582	ZN582_HUMAN.H11MO.0.C	C_ZNF582	ENSG00000018869	ZNF582	0.1325	0.1342	0.1476	0.1391	42	102	14	21	-0.8	Shifted	1	0
REST	REST_HUMAN.H11MO.0.A	C_REST	ENSG00000084093	REST	0.1746	0.1507	0.1421	0.1859	250	1397	3675	310	-0.8	Shifted	1	0
MECOM	EVI1_HUMAN.H11MO.0.B	C_MECOM	ENSG00000085276	MECOM	0.0857	0.1136	0.098	0.0868	28	1	0	3	-0.8	Shifted	1	0
TFEB	TFEB_HUMAN.H11MO.0.C	C_TFEB	ENSG00000112561	TFEB	0.1763	0.2042	0.1858	0.2084	19	13	474	0	-0.8	Shifted	1	0
IRF6_1	PB0036.1	C_IRF6_1	ENSG00000117595	IRF6	0.1169	0.1561	0.1246	0.1238	1378	36	116	58	-0.8	Shifted	2	1
PRDM14	PRD14_HUMAN.H11MO.0.A	C_PRDM14	ENSG00000147596	PRDM14	0.1226	0.1186	0.1114	0.1354	0	61	807	42	-0.8	Shifted	1	0
ZNF354A	Z354A_HUMAN.H11MO.0.C	C_ZNF354A	ENSG00000169131	ZNF354A	0.0684	0.0947	0.0878	0.0835	582	112	106	201	-0.8	Shifted	1	0
ZNF282	MA1154.1	C_ZNF282	ENSG00000170265	ZNF282	0.1415	0.1483	0.1468	0.1442	32	4	15	9	-0.8	Shifted	1	0
INSM1	INSM1_HUMAN.H11MO.0.C	C_INSM1	ENSG00000173404	INSM1	0.1847	0.1555	0.1563	0.2008	1	4	15	0	-0.8	Shifted	1	0
MAFF	MAFF_HUMAN.H11MO.0.B	C_MAFF	ENSG00000185022	MAFF	0.1234	0.1226	0.1094	0.1355	30	36	99	34	-0.8	Shifted	1	0
KLF8	KLF8_HUMAN.H11MO.0.C	C_KLF8	ENSG00000102349	KLF8	0.1846	0.1757	0.1643	0.1927	0	23	102	0	-0.9487	Shifted	1	0
GCM2	MA0767.1	C_GCM2	ENSG00000124827	GCM2	0.1653	0.1639	0.1486	0.1697	1	1	7	0	-0.9487	Shifted	1	0
DLX5	PH0024.1	C_DLX5	ENSG00000105880	DLX5	0.1062	0.0991	0.0939	0.115	4	7	223	0	-1	Shifted	1	0
ZBTB7A	ZBT7A_HUMAN.H11MO.0.A	C_ZBTB7A	ENSG00000178951	ZBTB7A	0.159	0.1589	0.1493	0.1692	46	80	115	13	-1	Shifted	1	0
ZNF335	ZN335_HUMAN.H11MO.0.A	C_ZNF335	ENSG00000198026	ZNF335	0.1776	0.1556	0.1524	0.1875	65	205	207	37	-1	Shifted	1	0
NFIX	MA0671.1	C_NFIX	ENSG00000008441	NFIX	0.1357	0.1261	0.1045	0.1361	12	10	0	0	0.1054	Not correlated	1	0
NFATC4	NFAC4_HUMAN.H11MO.0.C	C_NFATC4	ENSG00000100968	NFATC4	0.0915	0.1103	0.1068	0.1101	0	0	8	50	0.1054	Not correlated	1	0
HOXC12	MA0906.1	C_HOXC12	ENSG00000123407	HOXC12	0.0809	0.0959	0.0843	0.0984	0	7	2	0	0.1054	Not correlated	1	0
NRL	MA0842.1	C_NRL	ENSG00000129535	NRL	0.1177	0.1354	0.1338	0.1304	24	24	10	0	0.1054	Not correlated	1	0
NFE2L1	NF2L1_HUMAN.H11MO.0.C	C_NFE2L1	ENSG00000082641	NFE2L1	0.0974	0.0974	0.0902	0.1206	84	24	72	39	0	Not correlated	1	0
CREM	CREM_HUMAN.H11MO.0.C	C_CREM	ENSG00000095794	CREM	0.1489	0.1679	0.1465	0.1846	147	2575	499	310	0	Not correlated	1	0
NR5A2	NR5A2_HUMAN.H11MO.0.B	C_NR5A1	ENSG00000116833	NR5A2	0.1503	0.1366	0.1264	0.1465	193	200	83	9	0	Not correlated	2	0
ATF6	ATF6A_HUMAN.H11MO.0.B	C_ATF6	ENSG00000118217	ATF6	0.202	0.2187	0.1847	0.2318	591	36	110	145	0	Not correlated	1	0
ZNF436	ZN436_HUMAN.H11MO.0.C	C_ZNF436	ENSG00000125945	ZNF436	0.1808	0.1549	0.1552	0.188	229	208	6	17	0	Not correlated	1	0
THAP1	THAP1_HUMAN.H11MO.0.C	C_THAP1	ENSG00000131931	THAP1	0.2026	0.2322	0.2177	0.2613	1459	5307	375	390	0	Not correlated	1	0
SOX13	MA1120.1	C_SOX13	ENSG00000143842	SOX13	0.1147	0.1115	0.1126	0.1267	621	208	110	121	0	Not correlated	1	0
ZFP691_1	PB0099.1	C_ZFP691_1	ENSG00000164011	ZNF691	0.1477	0.1287	0.123	0.158	60	447	147	171	0	Not correlated	1	0
PTF1A	PTF1A_HUMAN.H11MO.0.B	C_PTF1A	ENSG00000168267	PTF1A	0.174	0.1427	0.137	0.1815	7	7	0	0	0	Not correlated	1	0
NR2C2	NR2C2_HUMAN.H11MO.0.B	C_NR2C2	ENSG00000177463	NR2C2	0.1663	0.1553	0.1548	0.1861	77	34	61	58	0	Not correlated	1	0
CEBPD	CEBPD_HUMAN.H11MO.0.C	C_CEBPA	ENSG00000221869	CEBPD	0.122	0.1396	0.1249	0.1322	44	51	281	2	0	Not correlated	3	0
SOX8	MA0868.1	C_SOX8	ENSG00000005513	SOX8	0.097	0.1232	0.1176	0.0999	0	0	10	11	-0.1054	Not correlated	1	0
SOX30_1	PB0070.1	C_SOX7_1	ENSG00000039600	SOX30	0.09	0.0901	0.087	0.1061	440	34	0	0	-0.1054	Not correlated	3	1
OSR1_1	PB0050.1	C_OSR1_1	ENSG00000143867	OSR1	0.1249	0.1264	0.1135	0.1415	50	12	0	0	-0.1054	Not correlated	1	0
DMBX1	MA0883.1	C_DMBX1	ENSG00000197587	DMBX1	0.1534	0.1985	0.1446	0.0918	1	0	25	0	-0.1054	Not correlated	1	0
DLX6	MA0882.1	C_DLX6	ENSG00000006377	DLX6	0.1017	0.0959	0.0845	0.1027	274	56	33	0	-0.2	Not correlated	2	0
NR1H4	NR1H4_HUMAN.H11MO.0.B	C_NR1H4	ENSG00000012504	NR1H4	0.188	0.1781	0.1718	0.2096	789	138	4	0	-0.2	Not correlated	5	1
ISL1	ISL1_HUMAN.H11MO.0.A	C_ISL1	ENSG00000016082	ISL1	0.1291	0.1124	0.1121	0.14	549	72	1	0	-0.2	Not correlated	1	0
TFAP4	TFAP4_HUMAN.H11MO.0.A	C_TFAP4	ENSG00000090447	TFAP4	0.1618	0.1332	0.1251	0.1628	141	80	9	4	-0.2	Not correlated	1	0
HBP1_1	PB0028.1	C_HBP1_1	ENSG00000105856	HBP1	0.0956	0.1036	0.1026	0.1111	979	480	298	933	-0.2	Not correlated	1	0
ARID3A	MA0151.1	C_ARID3A	ENSG00000116017	ARID3A	0.0805	0.0986	0.0765	0.0813	5	86	576	47	-0.2	Not correlated	1	0
ELF1	ELF1_HUMAN.H11MO.0.A	C_ELF1	ENSG00000120690	ELF1	0.1936	0.1802	0.1711	0.2144	1233	418	213	22	-0.2	Not correlated	2	0
NR2C1	NR2C1_HUMAN.H11MO.0.C	C_NR2C1	ENSG00000120798	NR2C1	0.135	0.1354	0.1275	0.1394	1096	1537	509	491	-0.2	Not correlated	2	1
ZNF549	ZN549_HUMAN.H11MO.0.C	C_ZNF549	ENSG00000121406	ZNF549	0.142	0.1204	0.115	0.152	371	176	57	26	-0.2	Not correlated	1	0
RREB1	MA0073.1	C_RREB1	ENSG00000124782	RREB1	0.1564	0.1474	0.1356	0.1527	80	313	255	315	-0.2	Not correlated	1	0
SIX1	SIX1_HUMAN.H11MO.0.A	C_SIX2	ENSG00000126778	SIX1	0.1085	0.1068	0.0963	0.1388	51	21	4	1	-0.2	Not correlated	2	0
ATF4	ATF4_HUMAN.H11MO.0.A	C_CEBPG	ENSG00000128272	ATF4	0.108	0.1254	0.115	0.1317	755	2880	2138	656	-0.2	Not correlated	2	0
MBD2	MBD2_HUMAN.H11MO.0.B	C_MBD2	ENSG00000134046	MBD2	0.2107	0.2608	0.2376	0.2896	46	245	192	38	-0.2	Not correlated	2	1
TBX3	TBX3_HUMAN.H11MO.0.C	C_TBX3	ENSG00000135111	TBX3	0.1596	0.1516	0.1368	0.1513	321	14	438	7	-0.2	Not correlated	1	0
ESR2	ESR2_HUMAN.H11MO.0.A	C_ESR2	ENSG00000140009	ESR2	0.1737	0.1654	0.1534	0.1814	339	19	12	0	-0.2	Not correlated	1	0
POU2F1	PO2F1_HUMAN.H11MO.0.C	C_POU2F1	ENSG00000143190	POU2F1	0.0934	0.0957	0.1284	0.1291	413	212	272	342	-0.2	Not correlated	4	1
ZNF547	ZN547_HUMAN.H11MO.0.C	C_ZNF547	ENSG00000152433	ZNF547	0.1401	0.1293	0.1247	0.1623	141	86	5	0	-0.2	Not correlated	1	0
ZNF394	ZN394_HUMAN.H11MO.0.C	C_ZNF394	ENSG00000160908	ZNF394	0.0856	0.1037	0.1014	0.1044	189	3155	413	79	-0.2	Not correlated	1	0
OSR2	OSR2_HUMAN.H11MO.0.C	C_OSR2	ENSG00000164920	OSR2	0.1616	0.1595	0.1421	0.1666	955	181	15	1	-0.2	Not correlated	3	1
ZNF146	OZF_HUMAN.H11MO.0.C	C_ZNF146	ENSG00000167635	ZNF146	0.0885	0.0992	0.0909	0.0982	911	538	1321	1601	-0.2	Not correlated	1	0
HINFP	HINFP_HUMAN.H11MO.0.C	C_HINFP	ENSG00000172273	HINFP	0.1807	0.2177	0.1802	0.1898	39	143	261	130	-0.2	Not correlated	1	0
RELA	TF65_HUMAN.H11MO.0.A	C_RELA	ENSG00000173039	RELA	0.1409	0.1182	0.1187	0.1545	396	104	135	79	-0.2	Not correlated	1	0
HIC1	HIC1_HUMAN.H11MO.0.C	C_HIC1	ENSG00000177374	HIC1	0.1496	0.1513	0.1344	0.1688	4	5	3	0	-0.2	Not correlated	1	0
MTF1	MTF1_HUMAN.H11MO.0.C	C_MTF1	ENSG00000188786	MTF1	0.169	0.1746	0.1553	0.1872	316	333	174	58	-0.2	Not correlated	1	0
LIN54	MA0619.1	C_LIN54	ENSG00000189308	LIN54	0.0713	0.0876	0.078	0.0932	84	267	97	36	-0.2	Not correlated	1	0
ZNF121	ZN121_HUMAN.H11MO.0.C	C_ZNF121	ENSG00000197961	ZNF121	0.1304	0.1703	0.1251	0.1138	313	376	150	1433	-0.2	Not correlated	1	0
GLI2	MA0734.1	C_GLI2	ENSG00000074047	GLI2	0.1776	0.168	0.1458	0.1692	0	0	1	18	-0.2108	Not correlated	1	0
HOXD9	MA0913.1	C_HOXD9	ENSG00000128709	HOXD9	0.0756	0.0864	0.0757	0.0833	4	0	0	5	-0.2108	Not correlated	1	0
ZIM3	ZIM3_HUMAN.H11MO.0.C	C_ZIM3	ENSG00000141946	ZIM3	0.0904	0.1056	0.0976	0.1096	2	7585	0	0	-0.2108	Not correlated	1	0
CEBPE	CEBPE_HUMAN.H11MO.0.A	C_CEBPE	ENSG00000092067	CEBPE	0.093	0.1191	0.1006	0.1029	0	0	7	0	-0.2582	Not correlated	1	0
VDR	VDR_HUMAN.H11MO.0.A	C_VDR	ENSG00000111424	VDR	0.162	0.1387	0.1384	0.1667	0	7	0	0	-0.2582	Not correlated	1	0
RFX4	MA0799.1	C_RFX4	ENSG00000111783	RFX4	0.1373	0.1447	0.1356	0.19	13	0	0	0	-0.2582	Not correlated	1	0
HLX	PH0038.1	C_HLX	ENSG00000136630	HLX	0.067	0.0882	0.0708	0.0719	0	0	5	0	-0.2582	Not correlated	1	0
NR1I3	NR1I3_HUMAN.H11MO.0.C	C_NR1I3	ENSG00000143257	NR1I3	0.1406	0.1219	0.1169	0.1448	0	6	0	0	-0.2582	Not correlated	1	0
AIRE	AIRE_HUMAN.H11MO.0.C	C_AIRE	ENSG00000160224	AIRE	0.0961	0.1088	0.0968	0.1008	0	0	32	0	-0.2582	Not correlated	1	0
GLIS1	MA0735.1	C_GLIS1	ENSG00000174332	GLIS1	0.1772	0.1632	0.1498	0.1917	0	26	0	0	-0.2582	Not correlated	1	0
NKX2-5	NKX25_HUMAN.H11MO.0.B	C_NKX2-5	ENSG00000183072	NKX2-5	0.1774	0.1507	0.1445	0.1786	0	157	0	0	-0.2582	Not correlated	1	0
PAX2	MA0067.1	C_PAX2	ENSG00000075891	PAX2	0.1828	0.1834	0.1639	0.2012	1	26	1	0	-0.3162	Not correlated	1	0
TP73	P73_HUMAN.H11MO.0.A	C_TP73	ENSG00000078900	TP73	0.1527	0.145	0.1257	0.1458	11	0	15	0	-0.3162	Not correlated	8	0
FOXO4	FOXO4_HUMAN.H11MO.0.C	C_FOXO4	ENSG00000184481	FOXO4	0.0886	0.112	0.1161	0.105	21	0	1	0	-0.3162	Not correlated	1	0
PAX6	PAX6_HUMAN.H11MO.0.C	C_PAX6	ENSG00000007372	PAX6	0.1194	0.1205	0.1097	0.1303	3	75	9	0	-0.4	Not correlated	1	0
TFAP2B	AP2B_HUMAN.H11MO.0.B	C_TFAP2B	ENSG00000008196	TFAP2B	0.198	0.1993	0.1943	0.2312	708	46	3	0	-0.4	Not correlated	7	1
CBFB	PEBB_HUMAN.H11MO.0.C	C_CBFB	ENSG00000067955	CBFB	0.1396	0.1381	0.1375	0.1455	972	1055	580	398	-0.4	Not correlated	1	0
HLTF	MA0109.1	C_HLTF	ENSG00000071794	HLTF	0.0922	0.1118	0.0996	0.0951	252	174	562	967	-0.4	Not correlated	1	0
MYBL2	MA0777.1	C_MYBL2	ENSG00000101057	MYBL2	0.1218	0.1365	0.1214	0.1291	527	1367	8731	311	-0.4	Not correlated	1	0
SALL4	SALL4_HUMAN.H11MO.0.B	C_SALL4	ENSG00000101115	SALL4	0.2078	0.1796	0.1703	0.181	213	274	591	1138	-0.4	Not correlated	2	1
GMEB2	MA0862.1	C_GMEB2	ENSG00000101216	GMEB2	0.1272	0.1674	0.1432	0.1801	90	161	80	25	-0.4	Not correlated	1	0
HOXA1	HXA1_HUMAN.H11MO.0.C	C_HOXA1	ENSG00000105991	HOXA1	0.1223	0.1221	0.1088	0.1198	18	19	24	0	-0.4	Not correlated	1	0
GLI3	GLI3_HUMAN.H11MO.0.B	C_GLI3	ENSG00000106571	GLI3	0.1712	0.1725	0.159	0.1429	0	15	6	108	-0.4	Not correlated	1	0
TWIST1	TWST1_HUMAN.H11MO.0.A	C_TWIST1	ENSG00000122691	TWIST1	0.0988	0.0963	0.0906	0.1122	62	8	31	5	-0.4	Not correlated	5	1
ZNF331	ZN331_HUMAN.H11MO.0.C	C_ZNF331	ENSG00000130844	ZNF331	0.1964	0.1564	0.1483	0.1898	9	12	243	336	-0.4	Not correlated	1	0
ZNF341	ZN341_HUMAN.H11MO.0.C	C_ZNF341	ENSG00000131061	ZNF341	0.1915	0.174	0.1633	0.1964	46	20	30	4	-0.4	Not correlated	1	0
NFATC1	NFAC1_HUMAN.H11MO.0.B	C_NFATC1	ENSG00000131196	NFATC1	0.0961	0.1052	0.0957	0.1108	711	157	17	9	-0.4	Not correlated	3	1
TAF1	TAF1_HUMAN.H11MO.0.A	C_TAF1	ENSG00000147133	TAF1	0.1833	0.1936	0.1743	0.2006	194	149	118	44	-0.4	Not correlated	1	0
HMBOX1	MA0895.1	C_HMBOX1	ENSG00000147421	HMBOX1	0.098	0.1105	0.099	0.1175	186	59	114	137	-0.4	Not correlated	1	0
REL	REL_HUMAN.H11MO.0.B	C_REL	ENSG00000162924	REL	0.1342	0.1186	0.1184	0.1515	371	44	56	0	-0.4	Not correlated	1	0
MSX1	MA0666.1	C_PRRX2	ENSG00000163132	MSX1	0.1073	0.0987	0.0907	0.1129	219	247	54	2	-0.4	Not correlated	7	0
ZNF528	ZN528_HUMAN.H11MO.0.C	C_ZNF528	ENSG00000167555	ZNF528	0.1417	0.1238	0.124	0.1601	262	336	6	76	-0.4	Not correlated	1	0
MECP2	MECP2_HUMAN.H11MO.0.C	C_MECP2	ENSG00000169057	MECP2	0.206	0.2265	0.2122	0.2664	243	258	166	44	-0.4	Not correlated	1	0
MAF	MAF_HUMAN.H11MO.0.A	C_MAFK	ENSG00000178573	MAF	0.1264	0.1551	0.1176	0.1207	58	5	15	75	-0.4	Not correlated	3	0
HOXC9	HXC9_HUMAN.H11MO.0.C	C_HOXC9	ENSG00000180806	HOXC9	0.085	0.0927	0.0808	0.0937	7	69	23	0	-0.4	Not correlated	1	0
ZBTB7C	MA0695.1	C_ZBTB7B	ENSG00000184828	ZBTB7C	0.1691	0.1706	0.157	0.1804	415	20	7	0	-0.4	Not correlated	2	0
ZBTB3_1	PB0091.1	C_ZBTB3_1	ENSG00000185670	ZBTB3	0.1426	0.1685	0.1334	0.136	27	12	13	98	-0.4	Not correlated	1	0
MYBL1	MA0776.1	C_MYBL1	ENSG00000185697	MYBL1	0.1085	0.1179	0.1067	0.1339	177	108	26	6	-0.4	Not correlated	1	0
PPARA	PPARA_HUMAN.H11MO.0.B	C_PPARG	ENSG00000186951	PPARA	0.1447	0.134	0.1374	0.1455	66	12	5	0	-0.4	Not correlated	2	0
ZNF350	ZN350_HUMAN.H11MO.0.C	C_ZNF350	ENSG00000256683	ZNF350	0.0901	0.1047	0.0932	0.1057	436	1828	143	41	-0.4	Not correlated	1	0
ZKSCAN1	ZKSC1_HUMAN.H11MO.0.B	C_ZKSCAN1	ENSG00000106261	ZKSCAN1	0.1416	0.1191	0.1134	0.1508	46	98	93	77	-0.6	Not correlated	1	0
MYB	MYB_HUMAN.H11MO.0.A	C_MYB	ENSG00000118513	MYB	0.14	0.1293	0.1184	0.1495	1	59	55	54	-0.6	Not correlated	1	0
ZNF680	ZN680_HUMAN.H11MO.0.C	C_ZNF680	ENSG00000173041	ZNF680	0.1277	0.1172	0.1105	0.1274	161	1366	269	0	-0.6	Not correlated	1	0
CREB3L2	MA0608.1	C_CREB3L2	ENSG00000182158	CREB3L2	0.1863	0.2036	0.176	0.2048	763	50	114	96	-0.6	Not correlated	1	0
FOXC1	FOXC1_HUMAN.H11MO.0.C	C_FOXC1	ENSG00000054598	FOXC1	0.0874	0.1046	0.1061	0.1098	7	21	7	0	-0.6325	Not correlated	1	0
HLF	HLF_HUMAN.H11MO.0.C	C_HLF	ENSG00000108924	HLF	0.1059	0.1206	0.1061	0.1312	14	2	0	0	-0.6325	Not correlated	1	0
NR2E1	MA0676.1	C_NR2E1	ENSG00000112333	NR2E1	0.0924	0.0974	0.0926	0.1091	1120	141	0	0	-0.6325	Not correlated	3	1
PAX5	PAX5_HUMAN.H11MO.0.A	C_PAX5	ENSG00000196092	PAX5	0.1424	0.1919	0.1397	0.13	1	0	25	1	-0.6325	Not correlated	1	0
HOXB4	HXB4_HUMAN.H11MO.0.B	C_HOXB4	ENSG00000182742	HOXB4	0.1039	0.0952	0.0862	0.1109	0	18	2	0	-0.7379	Not correlated	1	0
POU3F2	PO3F2_HUMAN.H11MO.0.A	C_POU3F2	ENSG00000184486	POU3F2	0.1021	0.108	0.1245	0.1249	5	6	0	0	-0.7379	Not correlated	1	0
DLX3	DLX3_HUMAN.H11MO.0.C	C_DLX3	ENSG00000064195	DLX3	0.0999	0.0994	0.086	0.0981	0	0	262	0	-0.7746	Not correlated	1	0
CDX1	CDX1_HUMAN.H11MO.0.C	C_CDX1	ENSG00000113722	CDX1	0.081	0.1013	0.0805	0.0836	0	0	374	0	-0.7746	Not correlated	1	0
IKZF1	IKZF1_HUMAN.H11MO.0.C	C_IKZF1	ENSG00000185811	IKZF1	0.1545	0.169	0.1356	0.131	0	0	0	28	-0.7746	Not correlated	1	0
SREBF1	SRBP1_HUMAN.H11MO.0.A	C_SREBF1	ENSG00000072310	SREBF1	0.153	0.1603	0.1339	0.1397	40	31	98	34	-0.8	Not correlated	1	0
HNF4A	HNF4A_HUMAN.H11MO.0.A	C_HNF4A	ENSG00000101076	HNF4A	0.1393	0.1211	0.1322	0.1416	0	80	24	1	-0.8	Not correlated	1	0
NFATC2	NFAC2_HUMAN.H11MO.0.B	C_NFATC2	ENSG00000101096	NFATC2	0.0873	0.0965	0.0919	0.1123	55	0	6	2	-0.8	Not correlated	3	0
CTCF	CTCF_HUMAN.H11MO.0.A	C_CTCFL	ENSG00000102974	CTCF	0.2144	0.2133	0.2068	0.3062	519	1096	796	282	-0.8	Not correlated	4	0
RELB	RELB_HUMAN.H11MO.0.C	C_RELB	ENSG00000104856	RELB	0.1501	0.1381	0.1362	0.1593	21	239	39	0	-0.8	Not correlated	1	0
DLX2	MA0885.1	C_DLX2	ENSG00000115844	DLX2	0.0934	0.0913	0.0826	0.0973	1	31	4	0	-0.8	Not correlated	1	0
SNAI1	SNAI1_HUMAN.H11MO.0.C	C_SNAI1	ENSG00000124216	SNAI1	0.1748	0.1455	0.1402	0.1692	5	602	132	59	-0.8	Not correlated	1	0
ZNF384	ZN384_HUMAN.H11MO.0.C	C_ZNF384	ENSG00000126746	ZNF384	0.0955	0.1118	0.1035	0.1201	68	27	53	47	-0.8	Not correlated	1	0
LEF1	LEF1_HUMAN.H11MO.0.A	C_LEF1	ENSG00000138795	LEF1	0.1027	0.1078	0.1058	0.1236	1620	76	2	0	-0.8	Not correlated	5	1
NR6A1	NR6A1_HUMAN.H11MO.0.B	C_NR6A1	ENSG00000148200	NR6A1	0.1121	0.1305	0.1084	0.1092	431	394	548	2062	-0.8	Not correlated	1	0
ZNF214	ZN214_HUMAN.H11MO.0.C	C_ZNF214	ENSG00000149050	ZNF214	0.1091	0.1073	0.1308	0.1281	308	32	5	9	-0.8	Not correlated	1	1
KLF13	MA0657.1	C_KLF13	ENSG00000169926	KLF13	0.2338	0.2145	0.203	0.235	31	136	101	8	-0.8	Not correlated	1	0
ZBTB18	ZBT18_HUMAN.H11MO.0.C	C_ZBTB18	ENSG00000179456	ZBTB18	0.1472	0.1326	0.1335	0.1614	32	41	20	13	-0.8	Not correlated	1	0
ARID5A	MA0602.1	C_ARID5A	ENSG00000196843	ARID5A	0.0642	0.0874	0.0688	0.0694	96	0	121	12	-0.8	Not correlated	1	0
ZNF257	ZN257_HUMAN.H11MO.0.C	C_ZNF257	ENSG00000197134	ZNF257	0.1444	0.1363	0.1299	0.1605	170	442	226	0	-0.8	Not correlated	1	0
RXRB	RXRB_HUMAN.H11MO.0.C	C_RXRB	ENSG00000204231	RXRB	0.1425	0.1617	0.1334	0.1265	49	20	47	58	-0.8	Not correlated	1	0
PBX2	PBX2_HUMAN.H11MO.0.C	C_PBX2	ENSG00000204304	PBX2	0.102	0.1042	0.09	0.0974	17	9	28	14	-0.8	Not correlated	1	0
ZNF263	ZN263_HUMAN.H11MO.0.A	C_ZNF263	ENSG00000006194	ZNF263	0.1946	0.1804	0.1624	0.1889	1	280	418	23	-1	Not correlated	1	0
MZF1	MZF1_HUMAN.H11MO.0.B	C_MZF1	ENSG00000099326	MZF1	0.1636	0.1584	0.1452	0.1608	0	16	22	5	-1	Not correlated	1	0
ARID5B	ARI5B_HUMAN.H11MO.0.C	C_ARID5B	ENSG00000150347	ARID5B	0.1037	0.1135	0.0954	0.1068	15	0	39	4	-1	Not correlated	1	0
GMEB1	MA0615.1	C_GMEB1	ENSG00000162419	GMEB1	0.1598	0.2008	0.172	0.2133	452	205	238	104	-1	Not correlated	1	0
ZNF274	ZN274_HUMAN.H11MO.0.A	C_ZNF274	ENSG00000171606	ZNF274	0.1144	0.1172	0.1201	0.1313	136	99	92	31	-1	Not correlated	1	0
ZNF502	ZN502_HUMAN.H11MO.0.C	C_ZNF502	ENSG00000196653	ZNF502	0.1145	0.1236	0.1561	0.1389	1040	316	19	45	-1	Not correlated	1	0
