## Supplementary material for "Beyond accessibility: ATAC-seq footprinting unravels kinetics of transcription factor binding during zygotic genome activation": Supp Table 4

### Sheet: Sheet 1
Human.Ensembl.gene	Human.Ensembl.gene.id	Human.2.cell_rna	Human.8.cell_rna	Human.icm_rna	Human.hesc_rna	Mouse.Ensembl.gene	Mouse.Ensembl.gene.id	Mouse.zygote.rna	Mouse.early.2.cell.rna	Mouse.2.cell.rna	Mouse.4.cell.rna	Mouse.8.cell.rna	Mouse.icm.rna	Mouse.mesc.rna
RHOXF1	ENSG00000101883	0	7	2	0	Rhox13	ENSMUSG00000050197	1	4	1	0	9	0	0
RHOXF1-AS1	ENSG00000258545	0	2	2	70
RHOXF1P1	ENSG00000234493	0	9	6	0
RHOXF1P3	ENSG00000282933	0	67	24	0
RHOXF2	ENSG00000131721	39	3302	2345	2
RHOXF2B	ENSG00000203989	31	2613	1875	0
						Obox1	ENSMUSG00000054310	19084	10054	402	53	22	23	1
						Obox2	ENSMUSG00000074369	20003	5988	430	51	22	23	2
						Obox3	ENSMUSG00000066772	3	94	1119	68	16	1	0
						Obox5	ENSMUSG00000074366	11036	11711	925	63	14	14	0
						Obox6	ENSMUSG00000041583	5	34	3462	5567	7248	85	0
						Obox7	ENSMUSG00000055942	2027	1903	75	8	2	3	0
						Obox8	ENSMUSG00000099216	1	8	2108	2706	1291	4	0
						Rhox1	ENSMUSG00000071773	5	9	0	0	1	0	4
						Rhox10	ENSMUSG00000053909	3	6	3	0	1	0	0
						Rhox2b	ENSMUSG00000079638	0	0	0	0	1	0	0
						Rhox2e	ENSMUSG00000096788	0	0	0	0	2	0	0
						Rhox2f	ENSMUSG00000095741	0	0	0	0	1	0	0
						Rhox3a	ENSMUSG00000071772	0	0	0	0	2	1	0
						Rhox3a2	ENSMUSG00000095601	0	0	0	0	2	1	0
						Rhox3e	ENSMUSG00000059626	0	0	0	0	2	0	0
						Rhox3g	ENSMUSG00000080933	0	0	0	0	1	0	0
						Rhox4a	ENSMUSG00000079639	0	1	0	0	0	0	0
						Rhox4g	ENSMUSG00000079628	0	0	0	0	0	0	0
						Rhox5	ENSMUSG00000095180	0	1	0	0	23	126	1183
						Rhox6	ENSMUSG00000006200	0	2	0	0	3	0	71
						Rhox7a	ENSMUSG00000071767	0	0	0	0	0	0	0
						Rhox7b	ENSMUSG00000079626	0	0	0	0	0	0	3
						Rhox8	ENSMUSG00000064137	0	0	0	1	0	0	0
						Rhox9	ENSMUSG00000068048	0	4	0	0	53	0	24
